# Receptor tyrosine kinases activate heterotrimeric G proteins via phosphorylation within the interdomain cleft of Gαi

**DOI:** 10.1101/2020.08.09.229716

**Authors:** Nicholas A. Kalogriopoulos, Inmaculada Lopez-Sanchez, Changsheng Lin, Tony Ngo, Krishna Midde, Suchismita Roy, Nicolas Aznar, Fiona Murray, Mikel Garcia-Marcos, Irina Kufareva, Majid Ghassemian, Pradipta Ghosh

## Abstract

The molecular mechanisms by which receptor tyrosine kinases (RTKs) and heterotrimeric G proteins, two major signaling hubs in eukaryotes, independently relay signals across the plasma membrane have been extensively characterized. How these hubs crosstalk has been a long-standing question, but answers remain elusive. Using linear-ion-trap mass spectrometry in combination with biochemical, cellular, and computational approaches, we unravel a mechanism of activation of heterotrimeric G proteins by RTKs and chart the key steps that mediate such activation. Upon growth factor stimulation, the guanine-nucleotide exchange modulator, GIV, dissociates Gαi•βγ trimers, scaffolds monomeric Gαi with RTKs, and facilitates the phosphorylation on two tyrosines located within the inter-domain cleft of Gαi. Phosphorylation triggers the activation of Gαi and inhibits second messengers (cAMP). Tumor-associated mutants reveal how constitutive activation of this pathway impacts cell’s decision to ‘go’ *vs*. ‘grow’. These insights define a tyrosine-based G protein signaling paradigm and reveal its importance in eukaryotes.

**Significance Statement:** Growth factors and heterotrimeric G proteins are two of the most widely studied signaling pathways in eukaryotes; their crosstalk shapes some of the most fundamental cellular responses in both health and disease. Although mechanisms by which G protein pathways transactivate growth factor RTKs has been well-defined, how the reverse may happen is less understood. This study defines the key steps and cellular consequences of a fundamental mechanism of signal crosstalk that enables RTKs to transactivate heterotrimeric G protein, Gαi. Mutations found in tumors shed light on how derailing this mechanism impacts tumor cell behavior. Thus, findings not only show how cells integrate extracellular signals *via* pathway crosstalk, but also demonstrate the relevance of this pathway in cancers.
