## Supplementary material for "Receptor tyrosine kinases activate heterotrimeric G proteins via phosphorylation within the interdomain cleft of Gαi": Dataset S1

### Sheet: Sheet1
Table of MRM states used in the experiment
Q1	Q3	Retention Time (min)	MRM ID column
439.71	650.33	18.4	Guanine nucleotide alpha-3_gi|120997.IDFGEAAR.2y6
439.71	704.32	18.4	Guanine nucleotide alpha-3_gi|120997.IDFGEAAR.2b7
439.71	633.29	18.4	Guanine nucleotide alpha-3_gi|120997.IDFGEAAR.2b6
529.33	718.37	22.8	Guanine nucleotide alpha-3_gi|120997.LLLLGAGESGK.2y8
529.33	605.29	22.8	Guanine nucleotide alpha-3_gi|120997.LLLLGAGESGK.2y7
529.33	831.46	22.8	Guanine nucleotide alpha-3_gi|120997.LLLLGAGESGK.2y9
545.21	768.35	22.8	Guanine nucleotide alpha-3_gi|120997.DGGVQAC[CAM]FSR.2y6
545.21	640.29	19.1	Guanine nucleotide alpha-3_gi|120997.DGGVQAC[CAM]FSR.2y5
545.21	569.25	23.8	Guanine nucleotide alpha-3_gi|120997.DGGVQAC[CAM]FSR.2y4
690.86	1008.51	21.3	Guanine nucleotide alpha-3_gi|120997.TTGIVETHFTFK.2y8
690.86	780.4	21.3	Guanine nucleotide alpha-3_gi|120997.TTGIVETHFTFK.2y6
690.86	909.45	21.3	Guanine nucleotide alpha-3_gi|120997.TTGIVETHFTFK.2y7
390.68	665.35	19.4	Guanine nucleotide alpha-3_gi|120997.DLFEEK.2y5
390.68	552.27	19.4	Guanine nucleotide alpha-3_gi|120997.DLFEEK.2y4
784.41	816.46	32.4	Guanine nucleotide alpha-3_gi|120997.QLFVLAGSAEEGVMTSELAGVIK.3b8
784.41	1048.57	32.4	Guanine nucleotide alpha-3_gi|120997.QLFVLAGSAEEGVMTSELAGVIK.3y10
784.41	1202.61	32.7	Guanine nucleotide alpha-3_gi|120997.QLFVLAGSAEEGVMTSELAGVIK.3b12
786.86	1080.48	16.9	Guanine nucleotide alpha-3_gi|120997.EVYTHFTC[CAM]ATDTK.2y9
786.86	1181.53	16.9	Guanine nucleotide alpha-3_gi|120997.EVYTHFTC[CAM]ATDTK.2y10
786.86	943.42	16.9	Guanine nucleotide alpha-3_gi|120997.EVYTHFTC[CAM]ATDTK.2y8
532.24	767.29	13.9	Guanine nucleotide alpha-3_gi|120997.IIHEDGYSEDEC[CAM]K.3y6
532.24	551.21	13.9	Guanine nucleotide alpha-3_gi|120997.IIHEDGYSEDEC[CAM]K.3y4
532.24	680.26	13.9	Guanine nucleotide alpha-3_gi|120997.IIHEDGYSEDEC[CAM]K.3y5
888.46	956.52	22.1	Guanine nucleotide alpha-3_gi|120997.ISQTNYIPTQQDVLR.2y8
888.46	1069.6	22.1	Guanine nucleotide alpha-3_gi|120997.ISQTNYIPTQQDVLR.2y9
888.46	1232.66	22.1	Guanine nucleotide alpha-3_gi|120997.ISQTNYIPTQQDVLR.2y10
1040.01	1071.51	27	Guanine nucleotide alpha-3_gi|120997.EYQLNDSASYYLNDLDR.2y8
1040.01	908.45	27	Guanine nucleotide alpha-3_gi|120997.EYQLNDSASYYLNDLDR.2y7
1040.01	745.38	27	Guanine nucleotide alpha-3_gi|120997.EYQLNDSASYYLNDLDR.2y6
855.27	1120.62	40.6	Guanine nucleotide alpha-3_gi|120997.NVQFVFDAVTDVIIK.2y10
855.27	1121.56	1.5	Guanine nucleotide alpha-3_gi|120997.NVQFVFDAVTDVIIK.2b10
855.27	1020.51	33.7	Guanine nucleotide alpha-3_gi|120997.NVQFVFDAVTDVIIK.2b9
735.15	872.5	46.8	Guanine nucleotide alpha-3_gi|120997.VVVYSNTIQSIIAIIRAMGR.3y16
735.15	954.03	8.8	Guanine nucleotide alpha-3_gi|120997.VVVYSNTIQSIIAIIRAMGR.3y17
735.15	771.96	22.7	Guanine nucleotide alpha-3_gi|120997.VVVYSNTIQSIIAIIRAMGR.3y14
745.26	882.22	20.2	Guanine nucleotide alpha-3_gi|120997.IIHEDGY[Pho]SEDEC[Cam]K.2y7
745.26	997.25	32.2	Guanine nucleotide alpha-3_gi|120997.IIHEDGY[Pho]SEDEC[Cam]K.2y8
745.26	1126.29	14.1	Guanine nucleotide alpha-3_gi|120997.IIHEDGY[Pho]SEDEC[Cam]K.2y9
763.42	913.58	25.2	Guanine nucleotide alpha-3_gi|120997.QY[Pho]KVVVYSNTIQSIIAIIR.3y8
763.42	1026.67	29.7	Guanine nucleotide alpha-3_gi|120997.QY[Pho]KVVVYSNTIQSIIAIIR.3y9
763.42	1127.71	22.9	Guanine nucleotide alpha-3_gi|120997.QY[Pho]KVVVYSNTIQSIIAIIR.3y10
490.72	662.34	11.6	Guanine nucleotide alpha-3_gi|120997.GC[CAM]TLSAEDK.2y6
490.72	763.38	11.6	Guanine nucleotide alpha-3_gi|120997.GC[CAM]TLSAEDK.2y7
530.7	662.34	15.4	Guanine nucleotide alpha-3_gi|120997.GC[CAM]T[Pho]LSAEDK.2y6
530.7	843.35	18.2	Guanine nucleotide alpha-3_gi|120997.GC[CAM]T[Pho]LSAEDK.2y7
570.69	742.3	15.2	Guanine nucleotide alpha-3_gi|120997.GC[CAM]T[Pho]LS[Pho]AEDK.2y6
570.69	923.32	28.1	Guanine nucleotide alpha-3_gi|120997.GC[CAM]T[Pho]LS[Pho]AEDK.2y7
753.86	988.51	24.7	Guanine nucleotide alpha-3_gi|120997.GC[CAM]TLSAEDKAAVER.2y9
380.72	390.25	16.6	Guanine nucleotide alpha-3_gi|120997.AAVERSK.2y3
380.72	519.29	16.2	Guanine nucleotide alpha-3_gi|120997.AAVERSK.2y4
380.72	618.36	15.8	Guanine nucleotide alpha-3_gi|120997.AAVERSK.2y5
420.7	599.25	19	Guanine nucleotide alpha-3_gi|120997.AAVERS[Pho]K.2y4
420.7	698.32	13.9	Guanine nucleotide alpha-3_gi|120997.AAVERS[Pho]K.2y5
420.7	694.29	11.9	Guanine nucleotide alpha-3_gi|120997.AAVERS[Pho]K.2b6
420.7	470.21	17.7	Guanine nucleotide alpha-3_gi|120997.AAVERS[Pho]K.2y3
375.2	534.27	10.5	Guanine nucleotide alpha-3_gi|120997.SKMIDR.2y4
375.2	662.37	13.5	Guanine nucleotide alpha-3_gi|120997.SKMIDR.2y5
375.2	575.29	14.8	Guanine nucleotide alpha-3_gi|120997.SKMIDR.2b5
415.19	662.37	18.2	Guanine nucleotide alpha-3_gi|120997.S[Pho]KMIDR.2y5
415.19	655.25	19.9	Guanine nucleotide alpha-3_gi|120997.S[Pho]KMIDR.2b5
415.19	540.23	19.6	Guanine nucleotide alpha-3_gi|120997.S[Pho]KMIDR.2b4
415.19	427.14	20	Guanine nucleotide alpha-3_gi|120997.S[Pho]KMIDR.2b3
747.4	911.42	19.8	Guanine nucleotide alpha-3_gi|120997.EVKLLLLGAGES[Pho]GK.2y9
747.4	1024.51	17	Guanine nucleotide alpha-3_gi|120997.EVKLLLLGAGES[Pho]GK.2y10
569.3	685.26	13.9	Guanine nucleotide alpha-3_gi|120997.LLLLGAGES[Pho]GK.2y7
569.3	798.34	13.9	Guanine nucleotide alpha-3_gi|120997.LLLLGAGES[Pho]GK.2y8
569.3	911.42	20.8	Guanine nucleotide alpha-3_gi|120997.LLLLGAGES[Pho]GK.2y9
569.3	767.47	13.9	Guanine nucleotide alpha-3_gi|120997.LLLLGAGES[Pho]GK.2b8
793.48	948.54	22	Guanine nucleotide alpha-3_gi|120997.LLLLGAGESGKSTIVK.2y9
793.48	1005.56	22	Guanine nucleotide alpha-3_gi|120997.LLLLGAGESGKSTIVK.2y10
793.48	1076.59	46.3	Guanine nucleotide alpha-3_gi|120997.LLLLGAGESGKSTIVK.2y11
833.46	1028.5	27	Guanine nucleotide alpha-3_gi|120997.LLLLGAGESGKS[Pho]TIVK.2y9
833.46	1028.5	39.6	Guanine nucleotide alpha-3_gi|120997.LLLLGAGESGKST[Pho]IVK.2y9
274.18	460.31	7.8	Guanine nucleotide alpha-3_gi|120997.STIVK.2y4
274.18	401.24	7.6	Guanine nucleotide alpha-3_gi|120997.STIVK.2b4
274.18	359.27	7.7	Guanine nucleotide alpha-3_gi|120997.STIVK.2y3
467.77	633.38	18	Guanine nucleotide alpha-3_gi|120997.STIVKQMK.2y5
467.77	746.46	10	Guanine nucleotide alpha-3_gi|120997.STIVKQMK.2y6
467.77	847.51	25.6	Guanine nucleotide alpha-3_gi|120997.STIVKQMK.2y7
837.82	1010.32	28.3	Guanine nucleotide alpha-3_gi|120997.IIHEDGYS[Pho]EDEC[CAM]K.2y7
837.82	1067.34	23.5	Guanine nucleotide alpha-3_gi|120997.IIHEDGYS[Pho]EDEC[CAM]K.2y8
671.97	855.4	10.2	Guanine nucleotide alpha-3_gi|120997.IIHEDGYSEDEC[CAM]KQYK.3y6
671.97	970.43	21.7	Guanine nucleotide alpha-3_gi|120997.IIHEDGYSEDEC[CAM]KQYK.3y7
671.97	1099.47	31.7	Guanine nucleotide alpha-3_gi|120997.IIHEDGYSEDEC[CAM]KQYK.3y8
698.62	855.4	28.7	Guanine nucleotide alpha-3_gi|120997.IIHEDGYS[Pho]EDEC[CAM]KQYK.3y6
698.62	970.43	14.6	Guanine nucleotide alpha-3_gi|120997.IIHEDGYS[Pho]EDEC[CAM]KQYK.3y7
698.62	1099.47	36.9	Guanine nucleotide alpha-3_gi|120997.IIHEDGYS[Pho]EDEC[CAM]KQYK.3y8
895.03	1127.71	27.2	Guanine nucleotide alpha-3_gi|120997.VVVYSNTIQSIIAIIR.2y10
895.03	1241.76	8.3	Guanine nucleotide alpha-3_gi|120997.VVVYSNTIQSIIAIIR.2y11
935.02	1106.63	24.1	Guanine nucleotide alpha-3_gi|120997.VVVYSNTIQS[Pho]IIAIIR.2y9
762.08	887.52	27.2	Guanine nucleotide alpha-3_gi|120997.VVVYS[Pho]NTIQSIIAIIRAMGR.3y8
762.08	1000.61	40.8	Guanine nucleotide alpha-3_gi|120997.VVVYS[Pho]NTIQSIIAIIRAMGR.3y9
762.08	1113.69	26.5	Guanine nucleotide alpha-3_gi|120997.VVVYS[Pho]NTIQSIIAIIRAMGR.3y10
788.74	887.52	29.6	Guanine nucleotide alpha-3_gi|120997.VVVYS[Pho]NT[Pho]IQSIIAIIRAMGR.3y8
788.74	1000.61	29.9	Guanine nucleotide alpha-3_gi|120997.VVVYS[Pho]NT[Pho]IQSIIAIIRAMGR.3y9
788.74	1113.69	33.1	Guanine nucleotide alpha-3_gi|120997.VVVYS[Pho]NT[Pho]IQSIIAIIRAMGR.3y10
776.38	924.44	30	Guanine nucleotide alpha-3_gi|120997.LWRDGGVQAC[CAM]FSR.2y8
776.38	981.46	18.6	Guanine nucleotide alpha-3_gi|120997.LWRDGGVQAC[CAM]FSR.2y9
588.73	848.31	24.6	Guanine nucleotide alpha-3_gi|120997.DGGVQAC[CAM]FS[Pho]R.2y6
588.73	947.38	1.2	Guanine nucleotide alpha-3_gi|120997.DGGVQAC[CAM]FS[Pho]R.2y7
588.73	329.15	23.3	Guanine nucleotide alpha-3_gi|120997.DGGVQAC[CAM]FS[Pho]R.2b4
710.3	963.39	24.9	Guanine nucleotide alpha-3_gi|120997.DGGVQAC[CAM]FS[Pho]RSR.2y7
710.3	1091.45	22.6	Guanine nucleotide alpha-3_gi|120997.DGGVQAC[CAM]FS[Pho]RSR.2y8
774.69	1071.51	27.4	Guanine nucleotide alpha-3_gi|120997.SREYQLNDSASYYLNDLDR.3y8
720.3	908.45	44.4	Guanine nucleotide alpha-3_gi|120997.EYQLNDS[Pho]ASYYLNDLDR.3y7
720.3	518.26	23.2	Guanine nucleotide alpha-3_gi|120997.EYQLNDS[Pho]ASYYLNDLDR.3y4
720.3	745.38	23.5	Guanine nucleotide alpha-3_gi|120997.EYQLNDS[Pho]ASYYLNDLDR.3y6
720.3	763.33	20.7	Guanine nucleotide alpha-3_gi|120997.EYQLNDS[Pho]ASYYLNDLDR.3b6
928.45	1069.6	19.3	Guanine nucleotide alpha-3_gi|120997.IS[Pho]QTNYIPTQQDVLR.2y9
928.45	997.44	18.7	Guanine nucleotide alpha-3_gi|120997.IS[Pho]QTNYIPTQQDVLR.2b8
928.45	758.42	31.1	Guanine nucleotide alpha-3_gi|120997.IS[Pho]QTNYIPTQQDVLR.2y6
928.45	409.15	31	Guanine nucleotide alpha-3_gi|120997.IS[Pho]QTNYIPTQQDVLR.2b3
928.45	1036.48	11.8	Guanine nucleotide alpha-3_gi|120997.ISQTNYIPT[Pho]QQDVLR.2y8
928.45	1149.57	17.1	Guanine nucleotide alpha-3_gi|120997.ISQTNYIPT[Pho]QQDVLR.2y9
619.3	1036.48	23.3	Guanine nucleotide alpha-3_gi|120997.ISQTNYIPT[Pho]QQDVLR.3y8
928.45	543.82	30	Guanine nucleotide alpha-3_gi|120997.ISQTNYIPT[Pho]QQDVLR.2f544
705.02	887.51	46	Guanine nucleotide alpha-3_gi|120997.IS[Pho]QTNYIPTQQDVLRTR.3y7
705.02	1015.56	22	Guanine nucleotide alpha-3_gi|120997.IS[Pho]QTNYIPTQQDVLRTR.3y8
705.02	1116.61	5.3	Guanine nucleotide alpha-3_gi|120997.IS[Pho]QTNYIPTQQDVLRTR.3y9
804.44	1121.6	4.1	Guanine nucleotide alpha-3_gi|120997.VKTTGIVETHFTFK.2y9
844.43	1008.51	4.8	Guanine nucleotide alpha-3_gi|120997.VKT[Pho]TGIVETHFTFK.2y8
844.43	1121.6	22	Guanine nucleotide alpha-3_gi|120997.VKT[Pho]TGIVETHFTFK.2y9
844.43	567.25	42.9	Guanine nucleotide alpha-3_gi|120997.VKT[Pho]TGIVETHFTFK.2b5
884.41	1008.51	30.6	Guanine nucleotide alpha-3_gi|120997.VKT[Pho]T[Pho]GIVETHFTFK.2y8
884.41	1121.6	2.2	Guanine nucleotide alpha-3_gi|120997.VKT[Pho]T[Pho]GIVETHFTFK.2y9
730.84	909.45	20.9	Guanine nucleotide alpha-3_gi|120997.T[Pho]TGIVETHFTFK.2y7
730.84	1008.51	23	Guanine nucleotide alpha-3_gi|120997.T[Pho]TGIVETHFTFK.2y8
730.84	1121.6	24.7	Guanine nucleotide alpha-3_gi|120997.T[Pho]TGIVETHFTFK.2y9
770.83	1008.51	24.4	Guanine nucleotide alpha-3_gi|120997.T[Pho]T[Pho]GIVETHFTFK.2y8
730.84	989.41	21.3	Guanine nucleotide alpha-3_gi|120997.TTGIVET[Pho]HFTFK.2y7
730.84	1088.48	2.1	Guanine nucleotide alpha-3_gi|120997.TTGIVET[Pho]HFTFK.2y8
730.84	860.37	22.9	Guanine nucleotide alpha-3_gi|120997.TTGIVETHFT[Pho]FK.2y6
730.84	989.41	27	Guanine nucleotide alpha-3_gi|120997.TTGIVETHFT[Pho]FK.2y7
730.84	601.32	24.9	Guanine nucleotide alpha-3_gi|120997.TTGIVETHFT[Pho]FK.2b6
730.84	472.28	25	Guanine nucleotide alpha-3_gi|120997.TTGIVETHFT[Pho]FK.2b5
687.69	827.47	21.1	Guanine nucleotide alpha-3_gi|120997.TTGIVETHFTFKELYFK.3y6
714.35	974.53	23.8	Guanine nucleotide alpha-3_gi|120997.T[Pho]TGIVETHFTFKELYFK.3y7
714.35	1075.58	4.1	Guanine nucleotide alpha-3_gi|120997.T[Pho]TGIVETHFTFKELYFK.3y8
741.01	974.53	14.5	Guanine nucleotide alpha-3_gi|120997.T[Pho]T[Pho]GIVETHFTFKELYFK.3y7
741.01	1075.58	25.9	Guanine nucleotide alpha-3_gi|120997.T[Pho]T[Pho]GIVETHFTFKELYFK.3y8
741.01	1222.65	43.4	Guanine nucleotide alpha-3_gi|120997.T[Pho]T[Pho]GIVETHFTFKELYFK.3y9
714.35	974.53	23.6	Guanine nucleotide alpha-3_gi|120997.TTGIVET[Pho]HFTFKELYFK.3y7
714.35	1075.58	15.3	Guanine nucleotide alpha-3_gi|120997.TTGIVET[Pho]HFTFKELYFK.3y8
641.3	732.37	23.2	Guanine nucleotide alpha-3_gi|120997.MFDVGGQRSER.2y6
641.3	789.4	23.2	Guanine nucleotide alpha-3_gi|120997.MFDVGGQRSER.2y7
641.3	888.46	24.2	Guanine nucleotide alpha-3_gi|120997.MFDVGGQRSER.2y8
681.29	812.34	20.3	Guanine nucleotide alpha-3_gi|120997.MFDVGGQRS[Pho]ER.2y6
681.29	869.36	26.2	Guanine nucleotide alpha-3_gi|120997.MFDVGGQRS[Pho]ER.2y7
681.29	968.43	21.3	Guanine nucleotide alpha-3_gi|120997.MFDVGGQRS[Pho]ER.2y8
681.29	550.23	19.5	Guanine nucleotide alpha-3_gi|120997.MFDVGGQRS[Pho]ER.2b5
381.67	631.29	25.9	Guanine nucleotide alpha-3_gi|120997.MHESMK.2y5
381.67	616.22	16.4	Guanine nucleotide alpha-3_gi|120997.MHESMK.2b5
381.67	494.23	14.3	Guanine nucleotide alpha-3_gi|120997.MHESMK.2y4
421.65	711.25	17.6	Guanine nucleotide alpha-3_gi|120997.MHES[Pho]MK.2y5
421.65	696.19	16.1	Guanine nucleotide alpha-3_gi|120997.MHES[Pho]MK.2b5
421.65	278.15	17.7	Guanine nucleotide alpha-3_gi|120997.MHES[Pho]MK.2y2
927.42	1238.62	30.4	Guanine nucleotide alpha-3_gi|120997.MHESMKLFDSIC[CAM]NNK.2y10
927.42	857.4	29.8	Guanine nucleotide alpha-3_gi|120997.MHESMKLFDSIC[CAM]NNK.2b7
555.77	735.35	19.4	Guanine nucleotide alpha-3_gi|120997.LFDSIC[CAM]NNK.2y6
555.77	850.38	19.4	Guanine nucleotide alpha-3_gi|120997.LFDSIC[CAM]NNK.2b7
555.77	997.44	19.4	Guanine nucleotide alpha-3_gi|120997.LFDSIC[CAM]NNK.2y8
799.43	947.59	28.4	Guanine nucleotide alpha-3_gi|120997.WFTDTSIILFLNK.2y8
799.43	1048.64	16.6	Guanine nucleotide alpha-3_gi|120997.WFTDTSIILFLNK.2y9
839.42	947.59	21	Guanine nucleotide alpha-3_gi|120997.WFT[Pho]DTSIILFLNK.2y8
839.42	1048.64	26.1	Guanine nucleotide alpha-3_gi|120997.WFT[Pho]DTSIILFLNK.2y9
839.42	1163.67	17.9	Guanine nucleotide alpha-3_gi|120997.WFT[Pho]DTSIILFLNK.2y10
839.42	515.17	26.8	Guanine nucleotide alpha-3_gi|120997.WFT[Pho]DTSIILFLNK.2b3
839.42	630.2	25	Guanine nucleotide alpha-3_gi|120997.WFT[Pho]DTSIILFLNK.2b4
839.42	1027.56	24	Guanine nucleotide alpha-3_gi|120997.WFTDTS[Pho]IILFLNK.2y8
839.42	1128.61	27	Guanine nucleotide alpha-3_gi|120997.WFTDTS[Pho]IILFLNK.2y9
839.42	1243.63	8.3	Guanine nucleotide alpha-3_gi|120997.WFTDTS[Pho]IILFLNK.2y10
839.42	521.31	43.6	Guanine nucleotide alpha-3_gi|120997.WFTDTS[Pho]IILFLNK.2y4
556.24	763.38	14.3	Guanine nucleotide alpha-3_gi|120997.MGC[CAM]TLSAEDK.2y7
556.24	923.41	14.3	Guanine nucleotide alpha-3_gi|120997.MGC[CAM]TLSAEDK.2y8
556.24	980.44	14.3	Guanine nucleotide alpha-3_gi|120997.MGC[CAM]TLSAEDK.2y9
596.22	843.35	25.9	Guanine nucleotide alpha-3_gi|120997.MGC[CAM]T[Pho]LSAEDK.2y7
596.22	1003.38	24.6	Guanine nucleotide alpha-3_gi|120997.MGC[CAM]T[Pho]LSAEDK.2y8
636.21	923.32	45.5	Guanine nucleotide alpha-3_gi|120997.MGC[CAM]T[Pho]LS[Pho]AEDK.2y7
819.38	988.51	24	Guanine nucleotide alpha-3_gi|120997.MGC[CAM]TLSAEDKAAVER.2y9
819.38	1075.54	21.1	Guanine nucleotide alpha-3_gi|120997.MGC[CAM]TLSAEDKAAVER.2y10
859.37	988.51	22	Guanine nucleotide alpha-3_gi|120997.MGC[CAM]T[Pho]LSAEDKAAVER.2y9
599.9	988.51	22.7	Guanine nucleotide alpha-3_gi|120997.MGC[CAM]T[Pho]LS[Pho]AEDKAAVER.3y9
314.16	481.21	17.2	Guanine nucleotide alpha-3_gi|120997.S[Pho]TIVK.2b4
314.16	382.14	18.2	Guanine nucleotide alpha-3_gi|120997.S[Pho]TIVK.2b3
314.16	246.18	18.4	Guanine nucleotide alpha-3_gi|120997.S[Pho]TIVK.2y2
354.14	540.28	17.6	Guanine nucleotide alpha-3_gi|120997.S[Pho]T[Pho]IVK.2y4
354.14	561.17	17.9	Guanine nucleotide alpha-3_gi|120997.S[Pho]T[Pho]IVK.2b4
354.14	462.1	16.1	Guanine nucleotide alpha-3_gi|120997.S[Pho]T[Pho]IVK.2b3
547.74	746.46	18.3	Guanine nucleotide alpha-3_gi|120997.S[Pho]T[Pho]IVKQMK.2y6
547.74	927.47	14.1	Guanine nucleotide alpha-3_gi|120997.S[Pho]T[Pho]IVKQMK.2y7
547.74	948.37	10.8	Guanine nucleotide alpha-3_gi|120997.S[Pho]T[Pho]IVKQMK.2b7
798.33	1023.46	30.8	Guanine nucleotide alpha-3_gi|120997.EVY[Pho]THFTCATDTK.2y9
798.33	886.4	20.5	Guanine nucleotide alpha-3_gi|120997.EVY[Pho]THFTCATDTK.2y8
798.33	739.33	27.8	Guanine nucleotide alpha-3_gi|120997.EVY[Pho]THFTCATDTK.2y7
826.84	1080.48	23.2	Guanine nucleotide alpha-3_gi|120997.EVY[Pho]THFTC[CAM]ATDTK.2y9
826.84	943.42	46	Guanine nucleotide alpha-3_gi|120997.EVY[Pho]THFTC[CAM]ATDTK.2y8
826.84	796.35	20.6	Guanine nucleotide alpha-3_gi|120997.EVY[Pho]THFTC[CAM]ATDTK.2y7
720.3	908.45	26.3	Guanine nucleotide alpha-3_gi|120997.EYQLNDSASY[Pho]YLNDLDR.3y7
720.3	745.38	23.5	Guanine nucleotide alpha-3_gi|120997.EYQLNDSASY[Pho]YLNDLDR.3y6
720.3	763.33	22.9	Guanine nucleotide alpha-3_gi|120997.EYQLNDSASY[Pho]YLNDLDR.3b6
720.3	632.3	29.6	Guanine nucleotide alpha-3_gi|120997.EYQLNDSASY[Pho]YLNDLDR.3y5
720.3	648.3	5	Guanine nucleotide alpha-3_gi|120997.EYQLNDSASY[Pho]YLNDLDR.3b5
746.96	1231.44	18.4	Guanine nucleotide alpha-3_gi|120997.EYQLNDSASY[Pho]Y[Pho]LNDLDR.3y8
746.96	988.41	18.4	Guanine nucleotide alpha-3_gi|120997.EYQLNDSASY[Pho]Y[Pho]LNDLDR.3y7
746.96	850.36	18.4	Guanine nucleotide alpha-3_gi|120997.EYQLNDSASY[Pho]Y[Pho]LNDLDR.3b7
746.96	632.3	18.4	Guanine nucleotide alpha-3_gi|120997.EYQLNDSASY[Pho]Y[Pho]LNDLDR.3y5
