## Supplementary material for "Receptor tyrosine kinases activate heterotrimeric G proteins via phosphorylation within the interdomain cleft of Gαi": Dataset S2

### Sheet: peptides
N	Unused	Total	%Cov	%Cov(50)	%Cov(95)	Accessions	Names	Used	Annotation	Contrib	Conf	Sequence	Modifications	Cleavages	dMass	Prec MW	Prec m/z	Theor MW	Theor m/z	Theor z	Sc	Spectrum	Specific	Time	PrecursorSignal	PrecursorElution
1	29.3	29.3	67.23	50.56	50.56	gi|6980964	guanine nucleotide binding protein (G protein), alpha inhibiting 3 [Rattus norvegicus]			2	99	AGSAEEGVMTSELAGVIK	Oxidation(M)@9	cleaved L-A@N-term	0.0589143	1763.92	882.967	1763.86	882.938	2	8	1.1.1.1773.4	1	34.8978	42.2219	34.6491
1	29.3	29.3	67.23	50.56	50.56	gi|6980964	guanine nucleotide binding protein (G protein), alpha inhibiting 3 [Rattus norvegicus]			2	99	DGGVQACFSR	Carbamidomethyl(C)@7		0.00825783	1095.49	548.75	1095.48	548.746	2	15	1.1.1.1124.2	1	19.7064	212.962	19.9178
1	29.3	29.3	67.23	50.56	50.56	gi|6980964	guanine nucleotide binding protein (G protein), alpha inhibiting 3 [Rattus norvegicus]			2	99	EVYTHFTCATDTK	Carbamidomethyl(C)@8		0.0585541	1571.75	786.883	1571.69	786.854	2	15	1.1.1.1129.2	1	19.9007	2217.25	20.1121
1	29.3	29.3	67.23	50.56	50.56	gi|6980964	guanine nucleotide binding protein (G protein), alpha inhibiting 3 [Rattus norvegicus]			2	99	LLLLGAGESGK			-0.0189731	1056.6	529.307	1056.62	529.316	2	10	1.1.1.1920.2	1	39.0723	443.875	39.55
1	29.3	29.3	67.23	50.56	50.56	gi|6980964	guanine nucleotide binding protein (G protein), alpha inhibiting 3 [Rattus norvegicus]			2	99	QLNDSASYYLNDLDR		cleaved Y-Q@N-term	0.0393063	1785.86	893.935	1785.82	893.916	2	7	1.1.1.1953.3	1	41.5691	105.693	41.495
1	29.3	29.3	67.23	50.56	50.56	gi|6980964	guanine nucleotide binding protein (G protein), alpha inhibiting 3 [Rattus norvegicus]			2	99	SPLTICYPEYTGSNTYEEAAAYIQCQFEDLNR	Carbamidomethyl(C)@6; Carbamidomethyl(C)@25		0.960237	3803.64	1268.89	3802.68	1268.57	3	17	1.1.1.3309.2	1	79.7691	7060.84	79.7867
1	29.3	29.3	67.23	50.56	50.56	gi|6980964	guanine nucleotide binding protein (G protein), alpha inhibiting 3 [Rattus norvegicus]			2	99	VFDAVTDVIIK		cleaved F-V@N-term	0.0383678	1218.72	610.369	1218.69	610.35	2	14	1.1.1.2074.2	1	47.8329	322.806	47.8032
1	29.3	29.3	67.23	50.56	50.56	gi|6980964	guanine nucleotide binding protein (G protein), alpha inhibiting 3 [Rattus norvegicus]			2	99	YIPTQQDVLR		cleaved N-Y@N-term	-0.033191	1231.62	616.819	1231.66	616.835	2	6	1.1.1.1466.2	1	26.9183	50.9182	27.0563
1	29.3	29.3	67.23	50.56	50.56	gi|6980964	guanine nucleotide binding protein (G protein), alpha inhibiting 3 [Rattus norvegicus]			1.67778	99	EYQLNDSASYYLN		cleaved N-D@C-term	0.0768554	1578.76	790.388	1578.68	790.349	2	11	1.1.1.1930.2	1	39.586	155.838	39.4265
1	29.3	29.3	67.23	50.56	50.56	gi|6980964	guanine nucleotide binding protein (G protein), alpha inhibiting 3 [Rattus norvegicus]			1.61979	99	CVALSDYDLVLAEDEEMNR	Carbamidomethyl(C)@1	cleaved F-C@N-term	0.175232	2241.17	1121.59	2240.99	1121.5	2	14	1.1.1.2238.4	1	53.6712	1656.43	53.9749
1	29.3	29.3	67.23	50.56	50.56	gi|6980964	guanine nucleotide binding protein (G protein), alpha inhibiting 3 [Rattus norvegicus]			1.56864	99	QLFVLAGSAEEGVM		cleaved M-T@C-term	0.0581043	1449.78	725.895	1449.72	725.866	2	13	1.1.1.2576.2	1	63.0143	167.763	63.3338
1	29.3	29.3	67.23	50.56	50.56	gi|6980964	guanine nucleotide binding protein (G protein), alpha inhibiting 3 [Rattus norvegicus]			1.48149	99	EYQLNDSASYYLNDLDR	Glu->pyro-Glu@N-term; Deamidated(N)@5		0.133074	2061.03	1031.52	2060.9	1031.46	2	8	1.1.1.2163.2	1	51.2535	380.945	51.5369
1	29.3	29.3	67.23	50.56	50.56	gi|6980964	guanine nucleotide binding protein (G protein), alpha inhibiting 3 [Rattus norvegicus]			1.46852	99	TICYPEYTGSNTYEEAAAY	Carbamidomethyl(C)@3	cleaved L-T@N-term; cleaved Y-I@C-term	0.166679	2202.08	1102.05	2201.91	1101.96	2	9	1.1.1.1912.2	1	38.8246	212.489	38.86
1	29.3	29.3	67.23	50.56	50.56	gi|6980964	guanine nucleotide binding protein (G protein), alpha inhibiting 3 [Rattus norvegicus]			1.25181	97.9	MFDVGGQR			-0.0874611	908.33	455.172	908.417	455.216	2	9	1.1.1.1324.2	1	23.9305	65.998	24.034
1	29.3	29.3	67.23	50.56	50.56	gi|6980964	guanine nucleotide binding protein (G protein), alpha inhibiting 3 [Rattus norvegicus]			1.00877	99	ISQTNYIPTQQDVLR	Delta:H(2)C(2)@N-term		0.0346771	1800.97	901.493	1800.94	901.476	2	8	1.1.1.1860.2	1	36.8457	197.551	37.039
1	29.3	29.3	67.23	50.56	50.56	gi|6980964	guanine nucleotide binding protein (G protein), alpha inhibiting 3 [Rattus norvegicus]			0.987163	95.01	IDFGEAAR			-0.0806343	877.349	439.682	877.429	439.722	2	9	1.1.1.1306.2	1	23.4584	59.1311	23.5965
1	29.3	29.3	67.23	50.56	50.56	gi|6980964	guanine nucleotide binding protein (G protein), alpha inhibiting 3 [Rattus norvegicus]			0.747147	99	TTGIVETHFTFK	Delta:H(2)C(2)@N-term		0.0751591	1405.8	703.907	1405.72	703.869	2	8	1.1.1.1948.2	1	40.909	66.1011	40.7307
1	29.3	29.3	67.23	50.56	50.56	gi|6980964	guanine nucleotide binding protein (G protein), alpha inhibiting 3 [Rattus norvegicus]			0.688246	99	VLAGSAEEGVMTSELAGVIK		cleaved F-V@N-term	-9.05703	1950.96	651.328	1960.02	654.347	3	9	1.1.1.2578.2	1	63.103	30.5868	63.3691
1	29.3	29.3	67.23	50.56	50.56	gi|6980964	guanine nucleotide binding protein (G protein), alpha inhibiting 3 [Rattus norvegicus]			0.534617	81.12	QLFVLAGSAEEGVMTSELAGVIK			0.135783	2348.37	783.796	2348.23	783.751	3	8	1.1.1.3195.2	1	77.1231	569.877	77.388
1	29.3	29.3	67.23	50.56	50.56	gi|6980964	guanine nucleotide binding protein (G protein), alpha inhibiting 3 [Rattus norvegicus]			0.105684	99	TICYPEYTGSNTYEEAAAYIQCQFEDLNR	Carbamidomethyl(C)@3; Carbamidomethyl(C)@22	cleaved L-T@N-term	0.264738	3505.77	1169.6	3505.51	1169.51	3	16	1.1.1.3199.2	1	77.2826	6048.69	77.3704
1	29.3	29.3	67.23	50.56	50.56	gi|6980964	guanine nucleotide binding protein (G protein), alpha inhibiting 3 [Rattus norvegicus]			0.0809219	55.4	IQCQFEDLNR	Carbamidomethyl(C)@3	cleaved Y-I@N-term	0.011029	1321.62	661.817	1321.61	661.812	2	5	1.1.1.1354.2	1	24.6097	18.6108	24.7498
1	29.3	29.3	67.23	50.56	50.56	gi|6980964	guanine nucleotide binding protein (G protein), alpha inhibiting 3 [Rattus norvegicus]			0.0716041	99	TGSNTYEEAAAYIQCQFEDLNR	Carbamidomethyl(C)@15	cleaved Y-T@N-term	-0.0397369	2579.08	860.702	2579.12	860.715	3	7	1.1.1.2953.2	1	71.9054	104.3	71.9577
1	29.3	29.3	67.23	50.56	50.56	gi|6980964	guanine nucleotide binding protein (G protein), alpha inhibiting 3 [Rattus norvegicus]			0.00261362	17.84	SIILFLNKKDLFEEKIKRSPLTICYPEYTGSNTYEEAAAYIQCQFEDLNR	Carbamidomethyl(C)@24; Carbamidomethyl(C)@43	cleaved T-S@N-term; missed K-K@8; missed K-D@9; missed K-I@15; missed K-R@17; missed R-S@18	-0.122698	6017.86	860.702	6017.99	860.72	7	5	1.1.1.2948.2	1	71.7102	102.339	71.9577
1	29.3	29.3	67.23	50.56	50.56	gi|6980964	guanine nucleotide binding protein (G protein), alpha inhibiting 3 [Rattus norvegicus]			0.00130484	33.31	CTLSAEDKAAVERSKMIDRN	Carbamidomethyl(C)@1; Phospho(S)@14	cleaved G-C@N-term; cleaved N-L@C-term; missed K-A@8; missed R-S@13; missed K-M@15; missed R-N@19	-0.0984464	2372.98	1187.5	2373.08	1187.55	2	5	1.1.1.3212.2	1	77.7259	49.9656	77.6536
1	29.3	29.3	67.23	50.56	50.56	gi|6980964	guanine nucleotide binding protein (G protein), alpha inhibiting 3 [Rattus norvegicus]			0.00130484	41.77	RISQTNYIPTQQDVLR	Phospho(S)@3; Phospho(T)@5	cleaved D-R@N-term; missed R-I@1	0.0910739	2091.05	1046.53	2090.96	1046.48	2	5	1.1.1.1749.3	1	33.2788	38.005	32.8032
1	29.3	29.3	67.23	50.56	50.56	gi|6980964	guanine nucleotide binding protein (G protein), alpha inhibiting 3 [Rattus norvegicus]			0	99	AGSAEEGVMTSELAGVIK		cleaved L-A@N-term	0.0404999	1747.91	583.643	1747.87	583.629	3	8	1.1.1.2067.2	1	46.9726	14.5134	47.0093
1	29.3	29.3	67.23	50.56	50.56	gi|6980964	guanine nucleotide binding protein (G protein), alpha inhibiting 3 [Rattus norvegicus]			0	99	AGSAEEGVMTSELAGVIK		cleaved L-A@N-term	0.0404999	1747.91	583.643	1747.87	583.629	3	10	1.1.1.2068.2	1	47.0448	14.5134	47.0093
1	29.3	29.3	67.23	50.56	50.56	gi|6980964	guanine nucleotide binding protein (G protein), alpha inhibiting 3 [Rattus norvegicus]			0	98.36	AGSAEEGVMTSELAGVIK	Oxidation(M)@9	cleaved L-A@N-term	0.0589143	1763.92	882.967	1763.86	882.938	2	6	1.1.1.1772.4	1	34.756	42.2219	34.6491
1	29.3	29.3	67.23	50.56	50.56	gi|6980964	guanine nucleotide binding protein (G protein), alpha inhibiting 3 [Rattus norvegicus]			0	99	CVALSDYDLVLAEDEEMNR	Carbamidomethyl(C)@1	cleaved F-C@N-term	0.175232	2241.17	1121.59	2240.99	1121.5	2	8	1.1.1.2237.4	1	53.5637	1639.98	53.9749
1	29.3	29.3	67.23	50.56	50.56	gi|6980964	guanine nucleotide binding protein (G protein), alpha inhibiting 3 [Rattus norvegicus]			0	99	DGGVQACFSR	Carbamidomethyl(C)@7		0.00825783	1095.49	548.75	1095.48	548.746	2	12	1.1.1.1123.2	1	19.6805	212.962	19.9178
1	29.3	29.3	67.23	50.56	50.56	gi|6980964	guanine nucleotide binding protein (G protein), alpha inhibiting 3 [Rattus norvegicus]			0	99	EVYTHFTCATDTK	Carbamidomethyl(C)@8		0.0585541	1571.75	786.883	1571.69	786.854	2	13	1.1.1.1128.2	1	19.8646	2217.25	20.1121
1	29.3	29.3	67.23	50.56	50.56	gi|6980964	guanine nucleotide binding protein (G protein), alpha inhibiting 3 [Rattus norvegicus]			0	99	EYQLNDSASYYLN		cleaved N-D@C-term	0.0934578	1578.78	790.396	1578.68	790.349	2	8	1.1.1.1931.2	1	39.6572	155.838	39.4265
1	29.3	29.3	67.23	50.56	50.56	gi|6980964	guanine nucleotide binding protein (G protein), alpha inhibiting 3 [Rattus norvegicus]			0	99	EYQLNDSASYYLNDLDR	Phospho(Y)@11		0.168073	2158.06	1080.04	2157.89	1079.95	2	8	1.1.1.1935.3	1	39.8877	74.2328	39.8161
1	29.3	29.3	67.23	50.56	50.56	gi|6980964	guanine nucleotide binding protein (G protein), alpha inhibiting 3 [Rattus norvegicus]			0	99	EYQLNDSASYYLNDLDR	Deamidated(N)@13		0.0927451	2079	1040.51	2078.91	1040.46	2	15	1.1.1.1953.2	1	41.5335	8274.72	41.8718
1	29.3	29.3	67.23	50.56	50.56	gi|6980964	guanine nucleotide binding protein (G protein), alpha inhibiting 3 [Rattus norvegicus]			0	99	EYQLNDSASYYLNDLDR	Deamidated(N)@13		0.0927451	2079	1040.51	2078.91	1040.46	2	13	1.1.1.1954.2	1	41.6759	8274.72	41.8718
1	29.3	29.3	67.23	50.56	50.56	gi|6980964	guanine nucleotide binding protein (G protein), alpha inhibiting 3 [Rattus norvegicus]			0	99	EYQLNDSASYYLNDLDR	Methyl(D)@6		0.0664732	2092.01	1047.01	2091.94	1046.98	2	7	1.1.1.2048.2	1	45.5327	59.7815	45.9935
1	29.3	29.3	67.23	50.56	50.56	gi|6980964	guanine nucleotide binding protein (G protein), alpha inhibiting 3 [Rattus norvegicus]			0	99	EYQLNDSASYYLNDLDR			-0.212373	2077.71	1039.86	2077.92	1039.97	2	15	1.1.1.2063.2	1	46.4777	27869.1	46.8049
1	29.3	29.3	67.23	50.56	50.56	gi|6980964	guanine nucleotide binding protein (G protein), alpha inhibiting 3 [Rattus norvegicus]			0	99	EYQLNDSASYYLNDLDR			-0.212373	2077.71	1039.86	2077.92	1039.97	2	15	1.1.1.2064.2	1	46.5763	27869.1	46.8049
1	29.3	29.3	67.23	50.56	50.56	gi|6980964	guanine nucleotide binding protein (G protein), alpha inhibiting 3 [Rattus norvegicus]			0	99	EYQLNDSASYYLNDLDR	Delta:H(2)C(2)@N-term		0.124763	2104.06	1053.04	2103.94	1052.98	2	8	1.1.1.2220.2	1	52.9953	1218.92	53.2254
1	29.3	29.3	67.23	50.56	50.56	gi|6980964	guanine nucleotide binding protein (G protein), alpha inhibiting 3 [Rattus norvegicus]			0	99	EYQLNDSASYYLNDLDR	Glu->pyro-Glu@N-term; Carbamidomethyl(Y)@2		0.138053	2117.07	1059.54	2116.93	1059.47	2	9	1.1.1.2237.3	1	53.5281	145.021	53.6888
1	29.3	29.3	67.23	50.56	50.56	gi|6980964	guanine nucleotide binding protein (G protein), alpha inhibiting 3 [Rattus norvegicus]			0	99	EYQLNDSASYYLNDLDR			0.117967	2078.04	1040.03	2077.92	1039.97	2	13	1.1.1.2014.2	1	44.2697	2139.82	44.5199
1	29.3	29.3	67.23	50.56	50.56	gi|6980964	guanine nucleotide binding protein (G protein), alpha inhibiting 3 [Rattus norvegicus]			0	93.18	EYQLNDSASYYLNDLDR			0.121385	2078.04	1040.03	2077.92	1039.97	2	11	1.1.1.2013.2	1	44.2338	2121.36	44.5021
1	29.3	29.3	67.23	50.56	50.56	gi|6980964	guanine nucleotide binding protein (G protein), alpha inhibiting 3 [Rattus norvegicus]			0	48.21	EYQLNDSASYYLNDLDR	Glu->pyro-Glu@N-term; Deamidated(N)@13		0.134783	2061.03	1031.52	2060.9	1031.46	2	7	1.1.1.2162.2	1	51.2179	356.793	51.3953
1	29.3	29.3	67.23	50.56	50.56	gi|6980964	guanine nucleotide binding protein (G protein), alpha inhibiting 3 [Rattus norvegicus]			0	33.31	EYQLNDSASYYLNDLDR	Phospho(S)@9		0.168073	2158.06	1080.04	2157.89	1079.95	2	5	1.1.1.1936.3	1	39.9946	74.2328	39.8161
1	29.3	29.3	67.23	50.56	50.56	gi|6980964	guanine nucleotide binding protein (G protein), alpha inhibiting 3 [Rattus norvegicus]			0	93.18	IDFGEAAR			-0.0844186	877.345	439.68	877.429	439.722	2	8	1.1.1.1305.2	1	23.4228	58.5221	23.5793
1	29.3	29.3	67.23	50.56	50.56	gi|6980964	guanine nucleotide binding protein (G protein), alpha inhibiting 3 [Rattus norvegicus]			0	99	ISQTNYIPTQQDVLR			-8.77391	1766.15	884.081	1774.92	888.468	2	11	1.1.1.1748.2	1	33.1184	81.134	32.9455
1	29.3	29.3	67.23	50.56	50.56	gi|6980964	guanine nucleotide binding protein (G protein), alpha inhibiting 3 [Rattus norvegicus]			0	99	ISQTNYIPTQQDVLR			-9.62893	1765.29	883.654	1774.92	888.468	2	11	1.1.1.1749.2	1	33.2431	49.281	32.9455
1	29.3	29.3	67.23	50.56	50.56	gi|6980964	guanine nucleotide binding protein (G protein), alpha inhibiting 3 [Rattus norvegicus]			0	99	ISQTNYIPTQQDVLR	Acetyl@N-term		0.00179391	1816.93	909.474	1816.93	909.473	2	7	1.1.1.1893.4	1	37.7777	25.2387	37.8312
1	29.3	29.3	67.23	50.56	50.56	gi|6980964	guanine nucleotide binding protein (G protein), alpha inhibiting 3 [Rattus norvegicus]			0	96.09	ISQTNYIPTQQDVLR			-0.0910737	1774.83	888.422	1774.92	888.468	2	14	1.1.1.1743.2	1	32.6301	21514.6	33.2251
1	29.3	29.3	67.23	50.56	50.56	gi|6980964	guanine nucleotide binding protein (G protein), alpha inhibiting 3 [Rattus norvegicus]			0	88.91	ISQTNYIPTQQDVLR			-0.0910737	1774.83	888.422	1774.92	888.468	2	11	1.1.1.1742.2	1	32.5524	21514.6	33.2251
1	29.3	29.3	67.23	50.56	50.56	gi|6980964	guanine nucleotide binding protein (G protein), alpha inhibiting 3 [Rattus norvegicus]			0	95.56	LLLLGAGESGK			-0.0227575	1056.6	529.305	1056.62	529.316	2	9	1.1.1.1919.2	1	39.037	247.187	39.4265
1	29.3	29.3	67.23	50.56	50.56	gi|6980964	guanine nucleotide binding protein (G protein), alpha inhibiting 3 [Rattus norvegicus]			0	76.07	MFDVGGQR			-0.0874611	908.33	455.172	908.417	455.216	2	6	1.1.1.1323.2	1	23.8949	65.998	24.034
1	29.3	29.3	67.23	50.56	50.56	gi|6980964	guanine nucleotide binding protein (G protein), alpha inhibiting 3 [Rattus norvegicus]			0	69.33	MFDVGGQR	Oxidation(M)@1		-0.0451909	924.367	463.191	924.412	463.213	2	6	1.1.1.1069.2	1	18.662	12.7319	18.5564
1	29.3	29.3	67.23	50.56	50.56	gi|6980964	guanine nucleotide binding protein (G protein), alpha inhibiting 3 [Rattus norvegicus]			0	98.27	QLFVLAGSAEEGVM		cleaved M-T@C-term	0.0590809	1449.78	725.895	1449.72	725.866	2	12	1.1.1.2577.2	1	63.0496	175.541	63.3515
1	29.3	29.3	67.23	50.56	50.56	gi|6980964	guanine nucleotide binding protein (G protein), alpha inhibiting 3 [Rattus norvegicus]			0	36.03	QLFVLAGSAEEGVMTSELAGVIK			0.134868	2348.36	783.795	2348.23	783.751	3	6	1.1.1.3194.2	1	77.0875	52.1039	77.0877
1	29.3	29.3	67.23	50.56	50.56	gi|6980964	guanine nucleotide binding protein (G protein), alpha inhibiting 3 [Rattus norvegicus]			0	99	SPLTICYPEYTGSNTYEEAAAYIQCQFEDLNR	Carbamidomethyl(C)@6; Carbamidomethyl(C)@25		1.10746	3803.78	1268.93	3802.68	1268.57	3	17	1.1.1.3308.2	1	79.7632	7060.84	79.7867
1	29.3	29.3	67.23	50.56	50.56	gi|6980964	guanine nucleotide binding protein (G protein), alpha inhibiting 3 [Rattus norvegicus]			0	99	TICYPEYTGSNTYEEAAAYIQCQFEDLNR	Carbamidomethyl(C)@3; Carbamidomethyl(C)@22	cleaved L-T@N-term	0.336153	3505.84	1169.62	3505.51	1169.51	3	13	1.1.1.3198.2	1	77.2116	6048.69	77.3704
1	29.3	29.3	67.23	50.56	50.56	gi|6980964	guanine nucleotide binding protein (G protein), alpha inhibiting 3 [Rattus norvegicus]			0	99	TTGIVETHFTFK	Delta:H(2)C(2)@N-term		0.0751591	1405.8	703.907	1405.72	703.869	2	12	1.1.1.1947.2	1	40.7671	66.1011	40.7307
1	29.3	29.3	67.23	50.56	50.56	gi|6980964	guanine nucleotide binding protein (G protein), alpha inhibiting 3 [Rattus norvegicus]			0	85.65	TTGIVETHFTFK			-0.144072	1379.56	460.862	1379.71	460.91	3	10	1.1.1.1768.2	1	34.1128	1342.09	34.3469
1	29.3	29.3	67.23	50.56	50.56	gi|6980964	guanine nucleotide binding protein (G protein), alpha inhibiting 3 [Rattus norvegicus]			0	85.65	TTGIVETHFTFK			-0.144072	1379.56	460.862	1379.71	460.91	3	10	1.1.1.1769.2	1	34.2232	1342.09	34.3469
1	29.3	29.3	67.23	50.56	50.56	gi|6980964	guanine nucleotide binding protein (G protein), alpha inhibiting 3 [Rattus norvegicus]			0	37.43	TYEEAAAYIQCQFEDLNR	Carbamidomethyl(C)@11	cleaved N-T@N-term	0.167669	2220.15	741.056	2219.98	741	3	7	1.1.1.2528.2	1	61.9525	40.2932	62.0583
1	29.3	29.3	67.23	50.56	50.56	gi|6980964	guanine nucleotide binding protein (G protein), alpha inhibiting 3 [Rattus norvegicus]			0	95.56	VFDAVTDVIIK		cleaved F-V@N-term	0.0383678	1218.72	610.369	1218.69	610.35	2	11	1.1.1.2073.2	1	47.732	322.806	47.8032
1	29.3	29.3	67.23	50.56	50.56	gi|6980964	guanine nucleotide binding protein (G protein), alpha inhibiting 3 [Rattus norvegicus]			0	99	VLAGSAEEGVMTSELAGVIK	Oxidation(M)@11	cleaved F-V@N-term	0.0731251	1976.09	989.051	1976.01	989.014	2	14	1.1.1.1949.2	1	41.0692	1534.16	41.0331
1	29.3	29.3	67.23	50.56	50.56	gi|6980964	guanine nucleotide binding protein (G protein), alpha inhibiting 3 [Rattus norvegicus]			0	99	VLAGSAEEGVMTSELAGVIK	Oxidation(M)@11	cleaved F-V@N-term	0.085699	1976.1	989.057	1976.01	989.014	2	13	1.1.1.1950.2	1	41.2111	1534.16	41.0331
1	29.3	29.3	67.23	50.56	50.56	gi|6980964	guanine nucleotide binding protein (G protein), alpha inhibiting 3 [Rattus norvegicus]			0	99	VLAGSAEEGVMTSELAGVIK		cleaved F-V@N-term	0.0843774	1960.1	981.059	1960.02	981.017	2	6	1.1.1.2323.2	1	56.2298	7210.98	56.5667
1	29.3	29.3	67.23	50.56	50.56	gi|6980964	guanine nucleotide binding protein (G protein), alpha inhibiting 3 [Rattus norvegicus]			0	99	VLAGSAEEGVMTSELAGVIK		cleaved F-V@N-term	-9.0292	1950.99	651.337	1960.02	654.347	3	8	1.1.1.2579.2	0	63.1386	31.035	63.3691
2	16.67	16.67	75.32	35.93	35.93	gi|136429	RecName: Full=Trypsin; Flags: Precursor			2	99	FNGNTLDNDIMLIK		cleaved N-F@N-term	0.0840018	1606.89	804.451	1606.8	804.409	2	15	1.1.1.2244.2	1	53.9578	460.226	54.0639
2	16.67	16.67	75.32	35.93	35.93	gi|136429	RecName: Full=Trypsin; Flags: Precursor			2	99	IITHPNFNGNTLDNDIMLIK	Oxidation(M)@17		0.102661	2298.27	767.097	2298.17	767.063	3	9	1.1.1.2151.3	1	50.7913	418.527	51.1641
2	16.67	16.67	75.32	35.93	35.93	gi|136429	RecName: Full=Trypsin; Flags: Precursor			2	99	LGEHNIDVLEGNEQFIN		cleaved N-A@C-term	0.0673483	1940	971.005	1939.93	970.971	2	14	1.1.1.2020.2	1	44.4848	15665.7	44.6797
2	16.67	16.67	75.32	35.93	35.93	gi|136429	RecName: Full=Trypsin; Flags: Precursor			2	99	MICVGFLEGGK	Oxidation(M)@1; Carbamidomethyl(C)@3	cleaved N-M@N-term	0.0469189	1225.63	613.822	1225.58	613.799	2	8	1.1.1.1955.2	1	41.8361	106.397	41.495
2	16.67	16.67	75.32	35.93	35.93	gi|136429	RecName: Full=Trypsin; Flags: Precursor			2	99	SCAAAGTECLISGWGN	Carbamidomethyl(C)@2; Carbamidomethyl(C)@9	cleaved N-T@C-term	0.0705832	1652.76	827.389	1652.69	827.353	2	8	1.1.1.2008.2	1	44.0552	578.001	44.3222
2	16.67	16.67	75.32	35.93	35.93	gi|136429	RecName: Full=Trypsin; Flags: Precursor			2	99	TLDNDIMLIK		cleaved N-T@N-term	0.0405547	1174.67	588.341	1174.63	588.321	2	10	1.1.1.2042.2	1	45.2306	221.278	45.3194
2	16.67	16.67	75.32	35.93	35.93	gi|136429	RecName: Full=Trypsin; Flags: Precursor			1.65758	99	SCAAAGTECLISGWGNTK	Carbamidomethyl(C)@2; Carbamidomethyl(C)@9		0.0488096	1881.88	628.302	1881.83	628.286	3	9	1.1.1.1924.2	1	39.196	105.844	39.6217
2	16.67	16.67	75.32	35.93	35.93	gi|136429	RecName: Full=Trypsin; Flags: Precursor			1.52288	99	NIDVLEGNEQFINAAK		cleaved H-N@N-term	0.0502549	1773.94	887.977	1773.89	887.952	2	11	1.1.1.1986.2	1	43.4339	1706.91	43.6286
2	16.67	16.67	75.32	35.93	35.93	gi|136429	RecName: Full=Trypsin; Flags: Precursor			1.284	97.06	SSGSSYPSLLQCLK	Carbamidomethyl(C)@12		0.0590129	1525.8	763.909	1525.74	763.88	2	12	1.1.1.2063.4	1	46.5373	527.81	46.4204
2	16.67	16.67	75.32	35.93	35.93	gi|136429	RecName: Full=Trypsin; Flags: Precursor			0.181774	99	LGEHNIDVLEGNEQFINAAK			-0.28894	2209.81	737.61	2210.1	737.706	3	14	1.1.1.1945.2	1	40.7092	7006.43	41.4067
2	16.67	16.67	75.32	35.93	35.93	gi|136429	RecName: Full=Trypsin; Flags: Precursor			0.0190881	48.21	VCNYVNWIQQTIAAN	Carbamidomethyl(C)@2; Deamidated(Q)@10		0.0610647	1793.9	897.958	1793.84	897.928	2	5	1.1.1.3082.2	1	74.7094	70.975	74.9396
2	16.67	16.67	75.32	35.93	35.93	gi|136429	RecName: Full=Trypsin; Flags: Precursor			0	99	FNGNTLDNDIMLIK		cleaved N-F@N-term	0.0840018	1606.89	804.451	1606.8	804.409	2	12	1.1.1.2243.2	1	53.9219	460.226	54.0639
2	16.67	16.67	75.32	35.93	35.93	gi|136429	RecName: Full=Trypsin; Flags: Precursor			0	48.21	IITHPNFNGNTLDNDIMLIK	Deamidated(N)@14		0.17138	2283.33	1142.67	2283.16	1142.59	2	8	1.1.1.2358.2	1	58.1278	0	-1
2	16.67	16.67	75.32	35.93	35.93	gi|136429	RecName: Full=Trypsin; Flags: Precursor			0	33.31	IITHPNFNGNTLDNDIMLIK	Deamidated(N)@14		0.178949	2283.34	1142.67	2283.16	1142.59	2	7	1.1.1.2359.2	1	58.1632	1387.12	58.4118
2	16.67	16.67	75.32	35.93	35.93	gi|136429	RecName: Full=Trypsin; Flags: Precursor			0	99	LGEHNIDVLEGNEQFIN		cleaved N-A@C-term	0.0679587	1940	971.005	1939.93	970.971	2	14	1.1.1.2019.2	1	44.4488	15232.9	44.6619
2	16.67	16.67	75.32	35.93	35.93	gi|136429	RecName: Full=Trypsin; Flags: Precursor			0	99	LGEHNIDVLEGNEQFINAAK			-0.28894	2209.81	737.61	2210.1	737.706	3	13	1.1.1.1946.2	1	40.7131	7006.43	41.4067
2	16.67	16.67	75.32	35.93	35.93	gi|136429	RecName: Full=Trypsin; Flags: Precursor			0	99	LGEHNIDVLEGNEQFINAAK			-8.15353	2201.94	734.988	2210.1	737.706	3	8	1.1.1.2821.2	1	68.8319	17.9709	68.8492
2	16.67	16.67	75.32	35.93	35.93	gi|136429	RecName: Full=Trypsin; Flags: Precursor			0	48.21	LGEHNIDVLEGNEQFINAAK			-0.0732312	2210.02	737.682	2210.1	737.706	3	8	1.1.1.1935.2	1	39.8523	2560.36	40.7051
2	16.67	16.67	75.32	35.93	35.93	gi|136429	RecName: Full=Trypsin; Flags: Precursor			0	28.15	LGEHNIDVLEGNEQFINAAK			-0.134208	2209.96	737.661	2210.1	737.706	3	7	1.1.1.1936.2	1	39.9589	4783.82	40.7096
2	16.67	16.67	75.32	35.93	35.93	gi|136429	RecName: Full=Trypsin; Flags: Precursor			0	93.81	MICVGFLEGGK	Carbamidomethyl(C)@3	cleaved N-M@N-term	0.01669	1209.61	605.81	1209.59	605.802	2	10	1.1.1.2066.2	1	46.8128	977.633	46.9365
2	16.67	16.67	75.32	35.93	35.93	gi|136429	RecName: Full=Trypsin; Flags: Precursor			0	93.18	MICVGFLEGGK	Carbamidomethyl(C)@3	cleaved N-M@N-term	0.01669	1209.61	605.81	1209.59	605.802	2	10	1.1.1.2065.2	1	46.6982	977.633	46.9365
2	16.67	16.67	75.32	35.93	35.93	gi|136429	RecName: Full=Trypsin; Flags: Precursor			0	99	NIDVLEGNEQFINAAK		cleaved H-N@N-term	0.0545276	1773.94	887.979	1773.89	887.952	2	11	1.1.1.1987.2	1	43.4699	1900.49	43.6646
2	16.67	16.67	75.32	35.93	35.93	gi|136429	RecName: Full=Trypsin; Flags: Precursor			0	99	SCAAAGTECLISGWGN	Carbamidomethyl(C)@2; Carbamidomethyl(C)@9	cleaved N-T@C-term	0.0708274	1652.76	827.389	1652.69	827.353	2	9	1.1.1.2007.2	1	44.0198	553.867	44.3222
2	16.67	16.67	75.32	35.93	35.93	gi|136429	RecName: Full=Trypsin; Flags: Precursor			0	99	SCAAAGTECLISGWGNTK	Carbamidomethyl(C)@2; Carbamidomethyl(C)@9		0.0524719	1881.89	628.303	1881.83	628.286	3	9	1.1.1.1923.2	1	39.1604	102.252	39.6217
2	16.67	16.67	75.32	35.93	35.93	gi|136429	RecName: Full=Trypsin; Flags: Precursor			0	99	TLDNDIMLIK	Oxidation(M)@7	cleaved N-T@N-term	0.0115667	1190.63	596.324	1190.62	596.318	2	8	1.1.1.1902.2	1	38.1851	30.671	38.3089
2	16.67	16.67	75.32	35.93	35.93	gi|136429	RecName: Full=Trypsin; Flags: Precursor			0	99	TLDNDIMLIK	Oxidation(M)@7	cleaved N-T@N-term	0.0115667	1190.63	596.324	1190.62	596.318	2	9	1.1.1.1903.2	1	38.256	30.671	38.3089
2	16.67	16.67	75.32	35.93	35.93	gi|136429	RecName: Full=Trypsin; Flags: Precursor			0	99	TLDNDIMLIK		cleaved N-T@N-term	0.0405547	1174.67	588.341	1174.63	588.321	2	14	1.1.1.2041.2	1	45.1597	221.278	45.3194
3	7.03	7.03	22.52	17.2	9.929	gi|166900097	Keratin, type II cytoskeletal 6B (Cytokeratin-6B) (CK 6B) (K6b keratin)			2	99	NLDLDSIIAEVK			0.0411194	1328.76	665.387	1328.72	665.367	2	13	1.1.1.2614.2	1	64.2212	519.067	64.5404
3	7.03	7.03	22.52	17.2	9.929	gi|166900097	Keratin, type II cytoskeletal 6B (Cytokeratin-6B) (CK 6B) (K6b keratin)			1.31876	99	LEGLEDALQKAK	Carbamyl@N-term	missed K-A@10	0.0408202	1356.77	679.39	1356.72	679.37	2	8	1.1.1.1776.2	1	35.0758	17.8309	35.0399
3	7.03	7.03	22.52	17.2	9.929	gi|166900097	Keratin, type II cytoskeletal 6B (Cytokeratin-6B) (CK 6B) (K6b keratin)			1.3098	99	TAAENEFVTLK	Carbamyl@N-term		-0.0155265	1264.61	633.314	1264.63	633.322	2	7	1.1.1.1603.2	0	29.8392	8.5177	29.7676
3	7.03	7.03	22.52	17.2	9.929	gi|166900097	Keratin, type II cytoskeletal 6B (Cytokeratin-6B) (CK 6B) (K6b keratin)			0.673664	99	LALDVEIATYR	Methyl(D)@4		0.014071	1276.72	639.366	1276.7	639.359	2	11	1.1.1.2267.2	0	54.6143	42.6602	54.8805
3	7.03	7.03	22.52	17.2	9.929	gi|166900097	Keratin, type II cytoskeletal 6B (Cytokeratin-6B) (CK 6B) (K6b keratin)			0.585027	92.52	QNLEPLFEQYINNLR	Gln->pyro-Glu@N-term		0.00154038	1872.94	937.477	1872.94	937.476	2	10	1.1.1.3349.3	1	81.0752	321.294	81.0156
3	7.03	7.03	22.52	17.2	9.929	gi|166900097	Keratin, type II cytoskeletal 6B (Cytokeratin-6B) (CK 6B) (K6b keratin)			0.512862	99	YEELQVTAGR	Dimethyl(R)@10		-0.0443211	1192.56	597.289	1192.61	597.312	2	8	1.1.1.1498.2	1	27.5243	22.9217	27.6623
3	7.03	7.03	22.52	17.2	9.929	gi|166900097	Keratin, type II cytoskeletal 6B (Cytokeratin-6B) (CK 6B) (K6b keratin)			0.464706	82.99	ADTLTDEINFLR			0.0335663	1406.74	704.376	1406.7	704.359	2	7	1.1.1.2267.3	1	54.6499	85.3684	54.987
3	7.03	7.03	22.52	17.2	9.929	gi|166900097	Keratin, type II cytoskeletal 6B (Cytokeratin-6B) (CK 6B) (K6b keratin)			0.164309	84.79	ISDTSVVLSMDNNR		cleaved H-I@N-term	0.123205	1549.86	775.939	1549.74	775.878	2	8	1.1.1.1732.2	1	32.1235	32.6265	32.2648
3	7.03	7.03	22.52	17.2	9.929	gi|166900097	Keratin, type II cytoskeletal 6B (Cytokeratin-6B) (CK 6B) (K6b keratin)			0	82.07	ADTLTDEINFLR			0.060423	1406.76	704.39	1406.7	704.359	2	7	1.1.1.2266.3	1	54.5788	79.2394	54.9693
3	7.03	7.03	22.52	17.2	9.929	gi|166900097	Keratin, type II cytoskeletal 6B (Cytokeratin-6B) (CK 6B) (K6b keratin)			0	98.6	LALDVEIATYR			0.0421334	1262.73	632.372	1262.69	632.351	2	9	1.1.1.2066.5	0	46.9193	128.945	46.4735
3	7.03	7.03	22.52	17.2	9.929	gi|166900097	Keratin, type II cytoskeletal 6B (Cytokeratin-6B) (CK 6B) (K6b keratin)			0	93.18	LALDVEIATYR			0.0421334	1262.73	632.372	1262.69	632.351	2	8	1.1.1.2065.5	1	46.8049	128.945	46.4735
3	7.03	7.03	22.52	17.2	9.929	gi|166900097	Keratin, type II cytoskeletal 6B (Cytokeratin-6B) (CK 6B) (K6b keratin)			0	44.78	LEGLEDALQKAK	Carbamyl@N-term	missed K-A@10	0.013231	1356.74	679.376	1356.72	679.37	2	6	1.1.1.1777.2	1	35.1114	18.4021	35.1463
3	7.03	7.03	22.52	17.2	9.929	gi|166900097	Keratin, type II cytoskeletal 6B (Cytokeratin-6B) (CK 6B) (K6b keratin)			0	97.5	NLDLDSIIAEVK			0.0373351	1328.76	665.385	1328.72	665.367	2	11	1.1.1.2615.2	1	64.2569	591.454	64.5581
3	7.03	7.03	22.52	17.2	9.929	gi|166900097	Keratin, type II cytoskeletal 6B (Cytokeratin-6B) (CK 6B) (K6b keratin)			0	99	TAAENEFVTLK	Carbamyl@N-term		-0.0155265	1264.61	633.314	1264.63	633.322	2	6	1.1.1.1602.2	0	29.8031	8.5177	29.7676
3	7.03	7.03	22.52	17.2	9.929	gi|166900097	Keratin, type II cytoskeletal 6B (Cytokeratin-6B) (CK 6B) (K6b keratin)			0	99	YEELQVTAGR	Dimethyl(R)@10		-0.0400484	1192.57	597.292	1192.61	597.312	2	7	1.1.1.1497.2	1	27.4887	23.1004	27.6796
4	4	4	6.391	4.323	4.323	gi|114145409	type II keratin Kb15 [Rattus norvegicus]			2	99	LALDIEIATYR			0.0146813	1276.72	639.366	1276.7	639.359	2	12	1.1.1.2266.2	1	54.5432	42.2904	54.8805
4	4	4	6.391	4.323	4.323	gi|114145409	type II keratin Kb15 [Rattus norvegicus]			2	99	SLDLDSIIAEVK			0.0276732	1301.74	651.875	1301.71	651.861	2	15	1.1.1.2627.2	1	64.6474	633.356	64.8952
4	4	4	6.391	4.323	4.323	gi|114145409	type II keratin Kb15 [Rattus norvegicus]			0	99	LALDIEIATYR			0.0140709	1276.72	639.366	1276.7	639.359	2	11	1.1.1.2267.2	0	54.6143	42.6602	54.8805
4	4	4	6.391	4.323	4.323	gi|114145409	type II keratin Kb15 [Rattus norvegicus]			0	99	SLDLDSIIAEVK			0.0282836	1301.74	651.875	1301.71	651.861	2	14	1.1.1.2626.2	1	64.6119	611.247	64.8774
5	2.4	2.4	11.22	8.935	6.464	gi|57012436	keratin 10 [Rattus norvegicus]			2	99	ADLEMQIESLTEELAYLK			0.149773	2095.19	1048.6	2095.04	1048.53	2	6	1.1.1.3400.2	1	82.5351	67.473	82.588
5	2.4	2.4	11.22	8.935	6.464	gi|57012436	keratin 10 [Rattus norvegicus]			0.28567	77.12	QSLEASLAETEGR			-0.0242132	1389.65	695.832	1389.67	695.844	2	7	1.1.1.1589.2	1	29.4181	13.6628	29.4354
5	2.4	2.4	11.22	8.935	6.464	gi|57012436	keratin 10 [Rattus norvegicus]			0.112946	99	TVQGLEIELQSQLALK	Delta:H(2)C(2)@N-term; Deamidated(Q)@3		0.0337164	1796.03	899.021	1795.99	899.004	2	9	1.1.1.2631.2	1	64.8248	74.8066	64.8774
5	2.4	2.4	11.22	8.935	6.464	gi|57012436	keratin 10 [Rattus norvegicus]			0	99	ADLEMQIESLTEELAYLK			0.149773	2095.19	1048.6	2095.04	1048.53	2	9	1.1.1.3399.2	1	82.4996	67.473	82.588
5	2.4	2.4	11.22	8.935	6.464	gi|57012436	keratin 10 [Rattus norvegicus]			0	99	ADLEMQIESLTEELAYLK	Oxidation(M)@5		0.126741	2111.16	704.728	2111.03	704.685	3	10	1.1.1.3404.2	1	82.6419	257.935	82.7123
5	2.4	2.4	11.22	8.935	6.464	gi|57012436	keratin 10 [Rattus norvegicus]			0	99	ADLEMQIESLTEELAYLK	Oxidation(M)@5		0.126741	2111.16	704.728	2111.03	704.685	3	12	1.1.1.3405.2	1	82.6773	257.935	82.7123
5	2.4	2.4	11.22	8.935	6.464	gi|57012436	keratin 10 [Rattus norvegicus]			0	69.33	QSLEASLAETEGR			-0.0242132	1389.65	695.832	1389.67	695.844	2	6	1.1.1.1588.2	1	29.3828	13.6628	29.4354
6	2	3.37	15.68	7.04	5.28	gi|120474989	keratin 1 [Rattus norvegicus]			1.30103	99	FLEQQNQVLQTK			-0.0502427	1474.73	738.371	1474.78	738.396	2	6	1.1.1.1386.2	1	25.2694	11.1346	25.3211
6	2	3.37	15.68	7.04	5.28	gi|120474989	keratin 1 [Rattus norvegicus]			0.696804	99	YEELQITAGK	Formyl(K)@10		-0.0131838	1178.57	590.292	1178.58	590.298	2	11	1.1.1.1460.2	1	26.7611	33.293	26.83
6	2	3.37	15.68	7.04	5.28	gi|120474989	keratin 1 [Rattus norvegicus]			0	48.21	FLEQQNQVLQTK			-0.0502427	1474.73	738.371	1474.78	738.396	2	5	1.1.1.1385.2	1	25.234	11.1346	25.3211
6	2	3.37	15.68	7.04	5.28	gi|120474989	keratin 1 [Rattus norvegicus]			0	99	LALDMEIATYR	Dehydrated(E)@6		0.068215	1276.72	639.366	1276.65	639.332	2	11	1.1.1.2267.2	0	54.6143	42.6602	54.8805
6	2	3.37	15.68	7.04	5.28	gi|120474989	keratin 1 [Rattus norvegicus]			0	48.21	LALDMEIATYR	Oxidation(D)@4; Dethiomethyl(M)@5		0.0785189	1262.73	632.372	1262.65	632.333	2	9	1.1.1.2066.5	0	46.9193	128.945	46.4735
6	2	3.37	15.68	7.04	5.28	gi|120474989	keratin 1 [Rattus norvegicus]			0	91.14	TNAENEFVTIK			-0.0155265	1264.61	633.314	1264.63	633.322	2	7	1.1.1.1603.2	0	29.8392	8.5177	29.7676
6	2	3.37	15.68	7.04	5.28	gi|120474989	keratin 1 [Rattus norvegicus]			0	71.65	TNAENEFVTIK			-0.0155265	1264.61	633.314	1264.63	633.322	2	6	1.1.1.1602.2	0	29.8031	8.5177	29.7676
6	2	3.37	15.68	7.04	5.28	gi|120474989	keratin 1 [Rattus norvegicus]			0	99	YEELQITAGK	Formyl(K)@10		-0.0131838	1178.57	590.292	1178.58	590.298	2	10	1.1.1.1459.2	1	26.7255	33.293	26.83
7	0.4	0.4	2.685	2.685	0	gi|51591903; gi|47087085	keratin 15 [Rattus norvegicus]; keratin 17 [Rattus norvegicus]			0.396856	88.13	ALEEANTELEVK			0.0564932	1344.73	673.374	1344.68	673.346	2	7	1.1.1.1355.2	1	24.6625	16.2423	24.7153
7	0.4	0.4	2.685	2.685	0	gi|51591903; gi|47087085	keratin 15 [Rattus norvegicus]; keratin 17 [Rattus norvegicus]			0	87.32	ALEEANTELEVK			0.0564932	1344.73	673.374	1344.68	673.346	2	7	1.1.1.1356.2	1	24.6982	16.2423	24.7153
8	0.34	0.34	5.263	1.703	0	RRRRRgi|109502534; RRRRRgi|109501635	REVERSED PREDICTED: hypothetical protein [Rattus norvegicus]; REVERSED PREDICTED: hypothetical protein [Rattus norvegicus]			0.342944	86.5	ESVAAGGGRSR		missed R-S@9	0.0431932	1045.57	523.792	1045.53	523.771	2	8	1.1.1.1958.2	1	42.0676	113.167	42.0317
8	0.34	0.34	5.263	1.703	0	RRRRRgi|109502534; RRRRRgi|109501635	REVERSED PREDICTED: hypothetical protein [Rattus norvegicus]; REVERSED PREDICTED: hypothetical protein [Rattus norvegicus]			0	71.65	ESVAAGGGRSR		missed R-S@9	0.0431932	1045.57	523.792	1045.53	523.771	2	7	1.1.1.1957.2	1	41.996	113.167	42.0317
9	0.18	0.18	2.518	1.049	0	gi|14010879	proteasome (prosome, macropain) 26S subunit, non-ATPase, 1 [Rattus norvegicus]			0.183759	75	NNNTDLMILK			0.0657068	1174.67	588.341	1174.6	588.308	2	13	1.1.1.2041.2	0	45.1597	221.278	45.3194
10	0.16	0.16	1.727	1.727	0	RRRRRgi|40786489	REVERSED RhoA/RAC/CDC42 exchange factor [Rattus norvegicus]			0.162412	72.79	LMGGMVGLIR			-0.00797949	1045.57	523.792	1045.58	523.796	2	7	1.1.1.1957.2	1	41.996	113.167	42.0317
10	0.16	0.16	1.727	1.727	0	RRRRRgi|40786489	REVERSED RhoA/RAC/CDC42 exchange factor [Rattus norvegicus]			0	68.14	LMGGMVGLIR			-0.00797949	1045.57	523.792	1045.58	523.796	2	7	1.1.1.1958.2	1	42.0676	113.167	42.0317
11	0.14	0.14	2.992	2.992	0	gi|39930467	gamma-aminobutyric acid (GABA-A) receptor, subunit theta [Rattus norvegicus]			0.139063	70.5	YQEVVVAHVQDGLINVEDR			0.00537456	2182.11	1092.06	2182.1	1092.06	2	7	1.1.1.2061.2	1	46.4204	43.194	46.2962
12	0.12	0.12	3.417	0.2734	0	gi|109462744	PREDICTED: similar to PI-3-kinase-related kinase SMG-1 [Rattus norvegicus]			0.122629	68.14	TVGLSLDVSR			-0.00711107	1045.57	523.792	1045.58	523.796	2	7	1.1.1.1958.2	1	42.0676	113.167	42.0317
13	0.1	0.1	5.914	5.914	0	RRRRRgi|109481789	REVERSED PREDICTED: hypothetical protein [Rattus norvegicus]			0.09691	63.2	KSAPSDLVQIK	Phospho(S)@5	missed K-S@1	-0.0284132	1264.61	633.314	1264.64	633.329	2	6	1.1.1.1603.2	0	29.8392	8.5177	29.7676
14	0.06	0.06	0.9099	0.9099	0	RRRRRgi|62648014; RRRRRgi|109473966	REVERSED PREDICTED: similar to SLIT-ROBO Rho GTPase-activating protein 3 (srGAP3) (srGAP2) (WAVE-associated Rac GTPase-activating protein) (WRP) (Rho-GTPase-activating protein 14) [Rattus norvegicus]; REVERSED PREDICTED: similar to SLIT-ROBO Rho GTPase-activating protein 3 (srGAP3) (srGAP2) (WAVE-associated Rac GTPase-activating protein) (WRP) (Rho-GTPase-activating protein 14) [Rattus norvegicus]			0.0629839	52.73	TCKLKNESYK	Carbamidomethyl(C)@2	missed K-L@3; missed K-N@5	-0.0376357	1269.6	635.808	1269.64	635.827	2	5	1.1.1.1296.2	1	23.1599	15.2911	23.301
15	0.05	0.05	7.407	1.961	0	gi|109484721	PREDICTED: similar to SH2 domain protein 2A (T cell-specific adapter protein) (TSAd) (VEGF receptor-associated protein) (SH2 domain containing adapter protein) [Rattus norvegicus]			0.0525663	79.16	QTEQLLRDK	Gln->pyro-Glu@N-term; Phospho(T)@2	missed R-D@7	0.0198359	1192.57	597.292	1192.55	597.282	2	6	1.1.1.1497.2	0	27.4887	23.1004	27.6796
16	0.05	0.05	2.978	2.978	0	gi|42409519	keratin 19 [Rattus norvegicus]			0.0452752	85.65	ALEQANGELEVK	Deamidated(Q)@4		0.0176373	1300.67	651.342	1300.65	651.333	2	10	1.1.1.1320.2	1	23.7894	132.81	23.9994
16	0.05	0.05	2.978	2.978	0	gi|42409519	keratin 19 [Rattus norvegicus]			0	51.39	ALEQANGELEVK	Deamidated(Q)@4		0.0206892	1300.67	651.343	1300.65	651.333	2	10	1.1.1.1321.2	1	23.8248	135.493	24.0167
17	0.05	0.05	1.754	0	0	gi|19173754	testis-specific kinase 2 [Rattus norvegicus]			0.05061	48.7	DLTSKNCLIK	Carbamidomethyl(C)@7	missed K-N@5	0.000333307	1190.63	596.324	1190.63	596.324	2	6	1.1.1.1902.2	0	38.1851	30.671	38.3089
18	0.05	0.05	1.575	0	0	gi|109475832	PREDICTED: similar to tripartite motif-containing 56 [Rattus norvegicus]			0.0491485	48.7	DLTKHHSLIK		missed K-H@4	-0.0439148	1190.63	596.324	1190.68	596.346	2	6	1.1.1.1902.2	0	38.1851	30.671	38.3089

### Sheet: proteins
N	Unused	Total	%Cov	%Cov(50)	%Cov(95)	Accession	Name	Species	Peptides(95%)			Biological Processes	Molecular Function	PANTHER ID
1	29.3	29.3	67.23	50.56	50.56	gi|6980964	guanine nucleotide binding protein (G protein), alpha inhibiting 3 [Rattus norvegicus]	Rattus norvegicus	30
2	16.67	16.67	75.32	35.93	35.93	gi|136429	RecName: Full=Trypsin; Flags: Precursor	PIG	11
3	7.03	7.03	22.52	17.2	9.929	gi|166900097	Keratin, type II cytoskeletal 6B (Cytokeratin-6B) (CK 6B) (K6b keratin)	HUMAN	6
3	0	7.03	20.21	17.2	9.929	gi|1346344	Keratin, type II cytoskeletal 6A (Cytokeratin-6A) (CK 6A) (K6a keratin) (Cytokeratin-6D) (CK 6D) (Allergen Hom s 5)	HUMAN	6
4	4	4	6.391	4.323	4.323	gi|114145409	type II keratin Kb15 [Rattus norvegicus]	Rattus norvegicus	2
4	0	5.97	14.86	14.86	12.32	gi|155369696	hypothetical protein LOC683313 [Rattus norvegicus]	Rattus norvegicus	8
4	0	4.19	10.69	10.69	8.152	gi|109482943	PREDICTED: similar to keratin complex 2, basic, gene 6a isoform 2 [Rattus norvegicus]	Rattus norvegicus	6
4	0	4.19	10.69	10.69	8.152	gi|109482941	PREDICTED: similar to keratin complex 2, basic, gene 6a isoform 1 [Rattus norvegicus]	Rattus norvegicus	6
4	0	3.51	8.861	6.691	4.159	gi|57012358	keratin 73 [Rattus norvegicus]	Rattus norvegicus	2
4	0	2.97	5.759	5.759	5.759	gi|57012352	keratin 75 [Rattus norvegicus]	Rattus norvegicus	4
4	0	2.56	5.729	3.993	3.993	gi|50233797	keratin 5 [Rattus norvegicus]	Rattus norvegicus	3
4	0	2	4.691	2.345	2.345	gi|1200072	keratin [Homo sapiens]	Homo sapiens	1
4	0	2	2.277	2.277	2.277	gi|40786432	keratin 8 [Rattus norvegicus]	Rattus norvegicus	1
4	0	2	2.558	2.558	2.558	gi|158186732	glial fibrillary acidic protein [Rattus norvegicus]	Rattus norvegicus	1
4	0	2	2.407	2.407	2.407	gi|114145513	keratin 7 [Rattus norvegicus]	Rattus norvegicus	1
4	0	2	2.119	2.119	2.119	gi|109494433	PREDICTED: similar to Keratin, type II cytoskeletal 8 (Cytokeratin-8) (CK-8) (Keratin-8) (K8) (Cytokeratin endo A) [Rattus norvegicus]	Rattus norvegicus	1
4	0	2	4.545	4.545	4.545	gi|109482976	PREDICTED: similar to type II keratin Kb36 [Rattus norvegicus]	Rattus norvegicus	1
5	2.4	2.4	11.22	8.935	6.464	gi|57012436	keratin 10 [Rattus norvegicus]	Rattus norvegicus	3
6	2	3.37	15.68	7.04	5.28	gi|120474989	keratin 1 [Rattus norvegicus]	Rattus norvegicus	3
7	0.4	0.4	2.685	2.685	0	gi|51591903	keratin 15 [Rattus norvegicus]	Rattus norvegicus	0
7	0	0.4	2.771	2.771	0	gi|47087085	keratin 17 [Rattus norvegicus]	Rattus norvegicus	0
8	0.34	0.34	5.263	1.703	0	RRRRRgi|109502534	REVERSED PREDICTED: hypothetical protein [Rattus norvegicus]	Rattus norvegicus	0
8	0	0.34	5.067	1.639	0	RRRRRgi|109501635	REVERSED PREDICTED: hypothetical protein [Rattus norvegicus]	Rattus norvegicus	0
9	0.18	0.18	2.518	1.049	0	gi|14010879	proteasome (prosome, macropain) 26S subunit, non-ATPase, 1 [Rattus norvegicus]	Rattus norvegicus	0
10	0.16	0.16	1.727	1.727	0	RRRRRgi|40786489	REVERSED RhoA/RAC/CDC42 exchange factor [Rattus norvegicus]	Rattus norvegicus	0
11	0.14	0.14	2.992	2.992	0	gi|39930467	gamma-aminobutyric acid (GABA-A) receptor, subunit theta [Rattus norvegicus]	Rattus norvegicus	0
12	0.12	0.12	3.417	0.2734	0	gi|109462744	PREDICTED: similar to PI-3-kinase-related kinase SMG-1 [Rattus norvegicus]	Rattus norvegicus	0
13	0.1	0.1	5.914	5.914	0	RRRRRgi|109481789	REVERSED PREDICTED: hypothetical protein [Rattus norvegicus]	Rattus norvegicus	0
14	0.06	0.06	0.9099	0.9099	0	RRRRRgi|62648014	REVERSED PREDICTED: similar to SLIT-ROBO Rho GTPase-activating protein 3 (srGAP3) (srGAP2) (WAVE-associated Rac GTPase-activating protein) (WRP) (Rho-GTPase-activating protein 14) [Rattus norvegicus]	Rattus norvegicus	0
14	0	0.06	0.9099	0.9099	0	RRRRRgi|109473966	REVERSED PREDICTED: similar to SLIT-ROBO Rho GTPase-activating protein 3 (srGAP3) (srGAP2) (WAVE-associated Rac GTPase-activating protein) (WRP) (Rho-GTPase-activating protein 14) [Rattus norvegicus]	Rattus norvegicus	0
15	0.05	0.05	7.407	1.961	0	gi|109484721	PREDICTED: similar to SH2 domain protein 2A (T cell-specific adapter protein) (TSAd) (VEGF receptor-associated protein) (SH2 domain containing adapter protein) [Rattus norvegicus]	Rattus norvegicus	0
15	0	0.05	1.604	1.604	0	gi|62653966	PREDICTED: similar to SH2 domain protein 2A (T cell-specific adapter protein) (TSAd) (VEGF receptor-associated protein) (SH2 domain containing adapter protein) [Rattus norvegicus]	Rattus norvegicus	0
16	0.05	0.05	2.978	2.978	0	gi|42409519	keratin 19 [Rattus norvegicus]	Rattus norvegicus	0
17	0.05	0.05	1.754	0	0	gi|19173754	testis-specific kinase 2 [Rattus norvegicus]	Rattus norvegicus	0
18	0.05	0.05	1.575	0	0	gi|109475832	PREDICTED: similar to tripartite motif-containing 56 [Rattus norvegicus]	Rattus norvegicus	0
